# Rainfall legacy effects on the rhizosphere bacterial diversity of *Brachypodium* ecotypes across an aridity gradient

**DOI:** 10.64898/2026.01.27.702010

**Authors:** Sheetal, Peter Reuven, Sofia Maite Arellano, Maor Matzrafi, Shilo Rosenwaser, Daniella Gat, Elisa Korenblum

**Affiliations:** Department of Plant Sciences, The Robert H. Smith Faculty of Agriculture, Food and Environment, Hebrew University of Jerusalem, Rehovot, Israel; Plant Sciences Institute, Agricultural Research Organization – Volcani Institute, Rishon LeZion, Israel; Department of Plant Pathology and Weed Research, Newe Ya’ar Research Center, Agricultural Research Organization (ARO) – Volcani Institute, Ramat Yishay, Israel

**Keywords:** Rhizosphere microbiome, *Brachypodium* ecotypes, aridity gradient, precipitation legacy, common garden experiment

## Abstract

Plants exhibit clinal trait variation along aridity gradients driven by strong selective pressures, yet whether plant–microbiome associations follow similar patterns remains unclear. *Brachypodium* spp., a model for temperate cereals spanning environments from hyper-arid to humid, provides an ideal system to test this hypothesis. Here, we compare rhizosphere bacterial communities of *Brachypodium* growing across arid, semi-arid, and dry sub-humid zones in Israel with those of ecotypes collected along the same precipitation gradient and grown under common-garden conditions. Rhizosphere bacterial diversity was highest in plants from mid-precipitation sites within the Mediterranean semi-arid transition zone, where annual precipitation decreases from 600 to 400 mm. Together with higher stochasticity and fewer significantly associated taxa in rhizosphere microbiomes from mid-precipitation plants suggest weaker plant-driven microbiome selection in this transition zone, a pattern that persisted under common-garden conditions. The results may represent a promising avenue to develop microbiome-based strategies for drought resilience by advancing our understanding of host filtering across aridity gradients.
