## Supplementary material for "Rainfall legacy effects on the rhizosphere bacterial diversity of *Brachypodium* ecotypes across an aridity gradient": Table S1

### Sheet: Sheet1
Sample name	Raw Reads	Tot_ASVs	Sample.type	Ecotype/Location	Ploidy	Precipitation (mm/year)	Long/Lat	Source
12.13.5.1.1	19995	15010	CGP	Oren river	Diploid	612	32°42′52″N; 34°58′23″E	Penner et al., 2020
12.13.5.2.1	39383	29867	CGP	Oren river	Diploid	612	32°42′52″N; 34°58′23″E	Penner et al., 2020
12.13.5.3.1	74339	56134	CGP	Oren river	Diploid	612	32°42′52″N; 34°58′23″E	Penner et al., 2020
12.13.5.4.1	28275	20210	CGP	Oren river	Diploid	612	32°42′52″N; 34°58′23″E	Penner et al., 2020
13.17.3.1.1	64701	43871	CGP	Modiin	Tetraploid	493	31°53′45″N; 34°57′30″E	Penner et al., 2020
13.17.3.2.1	31419	22919	CGP	Modiin	Tetraploid	493	31°53′45″N; 34°57′30″E	Penner et al., 2020
13.17.3.3.1	79317	52746	CGP	Modiin	Tetraploid	493	31°53′45″N; 34°57′30″E	Penner et al., 2020
13.17.3.4.1	63895	44813	CGP	Modiin	Tetraploid	493	31°53′45″N; 34°57′30″E	Penner et al., 2020
14.29.1.1.1	27536	20104	CGP	Kiryat Anavim	unknown	696	31°48′46″N; 35° 6′47″E	Penner et al., 2020
14.29.1.2.1	38371	26569	CGP	Kiryat Anavim	unknown	696	31°48′46″N; 35° 6′47″E	Penner et al., 2020
14.29.1.3.1	38182	28502	CGP	Kiryat Anavim	unknown	696	31°48′46″N; 35° 6′47″E	Penner et al., 2020
14.29.1.4.1	30896	23793	CGP	Kiryat Anavim	unknown	696	31°48′46″N; 35° 6′47″E	Penner et al., 2020
15.6.1.1.1	45439	35377	CGP	Eshtaol forest	Tetraploid	586	31°48′43″N; 35° 0′45″E	Penner et al., 2020
15.6.1.4.1	120355	81965	CGP	Eshtaol forest	Tetraploid	586	31°48′43″N; 35° 0′45″E	Penner et al., 2020
17.14.1.1.1	58516	43414	CGP	Ramat Avisar	Diploid	418	31°38′49″N; 34°55′06″E	Penner et al., 2020
17.14.1.2.1	37025	25653	CGP	Ramat Avisar	Diploid	418	31°38′49″N; 34°55′06″E	Penner et al., 2020
17.14.1.3.1	66807	50188	CGP	Ramat Avisar	Diploid	418	31°38′49″N; 34°55′06″E	Penner et al., 2020
17.14.1.4.1	69112	50826	CGP	Ramat Avisar	Diploid	418	31°38′49″N; 34°55′06″E	Penner et al., 2020
18.5.2.1.1	13295	8522	CGP	Amatsia	Diploid	370	31°31′30″N; 34°53′58″E	Penner et al., 2020
18.5.2.2.1	86108	58475	CGP	Amatsia	Diploid	370	31°31′30″N; 34°53′58″E	Penner et al., 2020
18.5.2.3.1	63687	43251	CGP	Amatsia	Diploid	370	31°31′30″N; 34°53′58″E	Penner et al., 2020
19.20.1.1.1	45048	35709	CGP	Lahav	unknown	294	31°23′31″N; 34°51′42″E	Penner et al., 2020
19.20.1.2.1	64384	46801	CGP	Lahav	unknown	294	31°23′31″N; 34°51′42″E	Penner et al., 2020
19.20.1.3.1	63762	43584	CGP	Lahav	unknown	294	31°23′31″N; 34°51′42″E	Penner et al., 2020
19.20.1.4.1	94013	65520	CGP	Lahav	unknown	294	31°23′31″N; 34°51′42″E	Penner et al., 2020
21.11.1.1.1	98457	65785	CGP	Znifim	Tetraploid	51	30° 4′21″N; 34°49′41″E	Penner et al., 2020
21.11.1.2.1	39989	28158	CGP	Znifim	Tetraploid	51	30° 4′21″N; 34°49′41″E	Penner et al., 2020
21.11.1.3.1	59723	42442	CGP	Znifim	Tetraploid	51	30° 4′21″N; 34°49′41″E	Penner et al., 2020
21.11.1.4.1	55666	38840	CGP	Znifim	Tetraploid	51	30° 4′21″N; 34°49′41″E	Penner et al., 2020
3.2.1.1.1	48889	34538	CGP	Neve ativ	Diploid	1060	33°15′56″N; 35°44′31″E	Penner et al., 2020
3.2.1.2.1	78871	58024	CGP	Neve ativ	Diploid	1060	33°15′56″N; 35°44′31″E	Penner et al., 2020
3.2.1.3.1	19514	14032	CGP	Neve ativ	Diploid	1060	33°15′56″N; 35°44′31″E	Penner et al., 2020
3.2.1.4.1	24744	17421	CGP	Neve ativ	Diploid	1060	33°15′56″N; 35°44′31″E	Penner et al., 2020
4.2.2.1.1	29656	22010	CGP	Nimrod fortress	unknown	897	33°15′10″N; 35°43′4″E	Penner et al., 2020
4.2.2.2.1	28367	20980	CGP	Nimrod fortress	unknown	897	33°15′10″N; 35°43′4″E	Penner et al., 2020
4.2.2.3.1	19239	14594	CGP	Nimrod fortress	unknown	897	33°15′10″N; 35°43′4″E	Penner et al., 2020
5.8.3.1.1	36354	24562	CGP	Banias	Diploid	793	33°14′40″N; 35°41′49″E	Penner et al., 2020
5.8.3.2.1	35328	24491	CGP	Banias	Diploid	793	33°14′40″N; 35°41′49″E	Penner et al., 2020
5.8.3.3.1	54741	38958	CGP	Banias	Diploid	793	33°14′40″N; 35°41′49″E	Penner et al., 2020
7.19.2.1.1	41542	30234	CGP	Shtula	unknown	807	33° 05′4″N; 35°18′26″E	Penner et al., 2020
7.19.2.2.1	59330	43433	CGP	Shtula	unknown	807	33° 05′4″N; 35°18′26″E	Penner et al., 2020
7.19.2.3.1	57514	43903	CGP	Shtula	unknown	807	33° 05′4″N; 35°18′26″E	Penner et al., 2020
BSM_B.1	61280	38832	NP	Bet Shemesh	Diploid	471	31°44′44″N, 34°59′12″E	This study
BSM_E.1	26487	14720	NP	Bet Shemesh	Diploid	471	31°44′44″N, 34°59′12″E	This study
BSM_H.1	36412	22608	NP	Bet Shemesh	Diploid	471	31°44′44″N, 34°59′12″E	This study
HGD_A.1	99926	60374	NP	Hamat Gadar	Diploid	391	32°41'1.50" N, 35°39'33.25" E	This study
HGD_B.1	37044	25009	NP	Hamat Gadar	Diploid	391	32°41'1.50" N, 35°39'33.25" E	This study
HGD_C.1	25276	15608	NP	Hamat Gadar	Diploid	391	32°41'1.50" N, 35°39'33.25" E	This study
HGD_D.1	18499	10787	NP	Hamat Gadar	Tetraploid	391	32°41'1.50" N, 35°39'33.25" E	This study
KCY_POPA_B.1	61637	35080	NP	Kochav ha yarden	Diploid	501	32°36'00.0"N, 35°31'00.0"E	This study
KCY_POPA_D.1	24927	15858	NP	Kochav ha yarden	Diploid	501	32°36'00.0"N, 35°31'00.0"E	This study
KCY_POPA_E.1	86203	44656	NP	Kochav ha yarden	Diploid	501	32°36'00.0"N, 35°31'00.0"E	This study
KCY_POPB_A.1	62397	43638	NP	Kochav ha yarden	Diploid	501	32°36'00.0"N, 35°31'00.0"E	This study
KCY_POPC_A.1	17565	11940	NP	Kochav ha yarden	Diploid	501	32°36'00.0"N, 35°31'00.0"E	This study
KIA_2.1	19230	11566	NP	Kiryat Ata	Diploid	653	32°48'41.36" N 35°06'47.63" E	This study
KIA_3.1	35323	21152	NP	Kiryat Ata	Diploid	653	32°48'41.36" N 35°06'47.63" E	This study
KIA_6.1	59319	41983	NP	Kiryat Ata	Diploid	653	32°48'41.36" N 35°06'47.63" E	This study
KIA_8.1	56308	38507	NP	Kiryat Ata	Diploid	653	32°48'41.36" N 35°06'47.63" E	This study
MDN_G.1	64950	42658	NP	Modiin	Tetraploid	471	31°53'53.70" N, 35°00'37.84" E	This study
MDN_H.1	83912	53188	NP	Modiin	Tetraploid	471	31°53'53.70" N, 35°00'37.84" E	This study
MDN_I.1	28518	19497	NP	Modiin	Tetraploid	471	31°53'53.70" N, 35°00'37.84" E	This study
MDN_J.1	92676	63336	NP	Modiin	Diploid	471	31°53'53.70" N, 35°00'37.84" E	This study
NY_2.1	37497	27554	NP	Neve Yaar	Tetraploid	619	32°42'0" N, 35°10'60" E	This study
NY_3.1	33441	19154	NP	Neve Yaar	Tetraploid	619	32°42'0" N, 35°10'60" E	This study
NY_4.1	68703	45767	NP	Neve Yaar	Diploid	619	32°42'0" N, 35°10'60" E	This study
OFF_D.1	56839	35734	NP	Ofer forest	Diploid	685	32°39'15.0"N, 34°57'51.2"E	This study
OFF_E.1	8858	4856	NP	Ofer forest	Diploid	685	32°39'15.0"N, 34°57'51.2"E	This study
OFF_F.1	62429	40600	NP	Ofer forest	Diploid	685	32°39'15.0"N, 34°57'51.2"E	This study
