## Supplementary material for "Rainfall legacy effects on the rhizosphere bacterial diversity of *Brachypodium* ecotypes across an aridity gradient": Table S3

### Sheet: NP_hiVmed_Comp_summary_gen_138
Comparison of Network Properties - NP dataset
----------------------------------
CALL:
netCompare(x = hiVmed_net_props_gen, permTest = TRUE, testRand = TRUE,
verbose = FALSE, nPerm = 100, adjust = "adaptBH", trueNullMethod = "lfdr",
seed = 11092003)
______________________________
Global network properties
`````````````````````````
Largest connected component (LCC):
NP >600 NP 400-600 abs.diff. p-value
Relative LCC size 0.955 0.900 0.055 0.564356
Clustering coefficient 0.103 0.051 0.053 0.217822
Modularity 0.784 0.736 0.048 0.267327
Positive edge percentage 66.522 65.639 0.883 0.861386
Edge density 0.013 0.014 0.001 0.217822
Natural connectivity 0.006 0.006 0.000 0.485149
Vertex connectivity 1.000 1.000 0.000 1.000000
Edge connectivity 1.000 1.000 0.000 1.000000
Average dissimilarity* 0.996 0.996 0.000 0.316832
Average path length** 6.324 4.887 1.436 0.188119
Whole network:
NP >600 NP 400-600 abs.diff. p-value
Number of components 5.000 10.000 5.000 0.702970
Clustering coefficient 0.102 0.065 0.037 0.336634
Modularity 0.785 0.747 0.037 0.475248
Positive edge percentage 67.234 65.272 1.962 0.722772
Edge density 0.012 0.012 0.000 0.792079
Natural connectivity 0.006 0.006 0.000 0.841584
-----
p-values: one-tailed test with null hypothesis diff=0
*: Dissimilarity = 1 - edge weight
**: Path length = Units with average dissimilarity
______________________________
Jaccard index (similarity betw. sets of most central nodes)
```````````````````````````````````````````````````````````
Jacc P(<=Jacc) P(>=Jacc)
degree 0.093 0.000038 *** 0.999993
betweenness centr. 0.163 0.000314 *** 0.999885
closeness centr. 0.087 0.000000 *** 1.000000
eigenvec. centr. 0.099 0.000000 *** 1.000000
hub taxa 0.000 0.000301 *** 1.000000
-----
Jaccard index in [0,1] (1 indicates perfect agreement)
______________________________
Adjusted Rand index (similarity betw. clusterings)
``````````````````````````````````````````````````
wholeNet LCC
ARI 0.009 0.006
p-value 0.223 0.419
-----
ARI in [-1,1] with ARI=1: perfect agreement betw. clusterings
ARI=0: expected for two random clusterings
p-value: permutation test (n=1000) with null hypothesis ARI=0
______________________________
Graphlet Correlation Distance
`````````````````````````````
wholeNet LCC
GCD 0.775000 0.784000
p-value 0.584158 0.643564
-----
GCD >= 0 (GCD=0 indicates perfect agreement between GCMs)
p-value: permutation test with null hypothesis GCD=0
______________________________
Centrality measures
#NAME?
#NAME?
````````````````````````````````````
Degree (normalized):
NP >600 NP 400-600
Chloroflexota;Anaerolineae;Caldilineales;Caldilineaceae;Caldilineaceae_insertae_sedis_genus 0.005 0.035
Pseudomonadota;Alphaproteobacteria;Hyphomicrobiales;Rhizobiaceae;Phyllobacterium 0.025 0.000
Actinomycetota;Thermoleophilia;Gaiellales;Gaiellales_insertae_sedis_family;Gaiellales_insertae_sedis_genus 0.030 0.005
Actinomycetota;Thermoleophilia;Gaiellales;Gaiellaceae;Gaiella 0.005 0.025
Actinomycetota;Actinobacteria;Micrococcales;Promicromonosporaceae;Promicromonospora 0.025 0.005
Actinomycetota;Acidimicrobiia;Microtrichales;Ilumatobacteraceae;Ilumatobacter 0.025 0.005
Actinomycetota;Thermoleophilia;Solirubrobacterales;Solirubrobacteraceae;Solirubrobacter 0.010 0.030
Bacteroidota;Bacteroidia;Cytophagales;Spirosomataceae;Spirosoma 0.010 0.030
Pseudomonadota;Alphaproteobacteria;Sphingomonadales;Sphingomonadaceae;Sphingomonadaceae_unclassified 0.010 0.025
Bacteroidota;Bacteroidia;Cytophagales;Microscillaceae;Ohtaekwangia 0.010 0.025
abs.diff.
Chloroflexota;Anaerolineae;Caldilineales;Caldilineaceae;Caldilineaceae_insertae_sedis_genus 0.030
Pseudomonadota;Alphaproteobacteria;Hyphomicrobiales;Rhizobiaceae;Phyllobacterium 0.025
Actinomycetota;Thermoleophilia;Gaiellales;Gaiellales_insertae_sedis_family;Gaiellales_insertae_sedis_genus 0.025
Actinomycetota;Thermoleophilia;Gaiellales;Gaiellaceae;Gaiella 0.020
Actinomycetota;Actinobacteria;Micrococcales;Promicromonosporaceae;Promicromonospora 0.020
Actinomycetota;Acidimicrobiia;Microtrichales;Ilumatobacteraceae;Ilumatobacter 0.020
Actinomycetota;Thermoleophilia;Solirubrobacterales;Solirubrobacteraceae;Solirubrobacter 0.020
Bacteroidota;Bacteroidia;Cytophagales;Spirosomataceae;Spirosoma 0.020
Pseudomonadota;Alphaproteobacteria;Sphingomonadales;Sphingomonadaceae;Sphingomonadaceae_unclassified 0.015
Bacteroidota;Bacteroidia;Cytophagales;Microscillaceae;Ohtaekwangia 0.015
adj.p-value
Chloroflexota;Anaerolineae;Caldilineales;Caldilineaceae;Caldilineaceae_insertae_sedis_genus 1
Pseudomonadota;Alphaproteobacteria;Hyphomicrobiales;Rhizobiaceae;Phyllobacterium 1
Actinomycetota;Thermoleophilia;Gaiellales;Gaiellales_insertae_sedis_family;Gaiellales_insertae_sedis_genus 1
Actinomycetota;Thermoleophilia;Gaiellales;Gaiellaceae;Gaiella 1
Actinomycetota;Actinobacteria;Micrococcales;Promicromonosporaceae;Promicromonospora 1
Actinomycetota;Acidimicrobiia;Microtrichales;Ilumatobacteraceae;Ilumatobacter 1
Actinomycetota;Thermoleophilia;Solirubrobacterales;Solirubrobacteraceae;Solirubrobacter 1
Bacteroidota;Bacteroidia;Cytophagales;Spirosomataceae;Spirosoma 1
Pseudomonadota;Alphaproteobacteria;Sphingomonadales;Sphingomonadaceae;Sphingomonadaceae_unclassified 1
Bacteroidota;Bacteroidia;Cytophagales;Microscillaceae;Ohtaekwangia 1
Betweenness centrality (normalized):
NP >600 NP 400-600
Actinomycetota;Thermoleophilia;Gaiellales;Gaiellales_insertae_sedis_family;Gaiellales_insertae_sedis_genus 0.232 0.000
Chloroflexota;Chloroflexia;Thermomicrobiales;JG30-KF-CM45;JG30-KF-CM45_insertae_sedis_genus 0.246 0.015
Chloroflexota;KD4-96;KD4-96_insertae_sedis_order;KD4-96_insertae_sedis_family;KD4-96_insertae_sedis_genus 0.234 0.005
Actinomycetota;Thermoleophilia;Solirubrobacterales;Solirubrobacteraceae;Patulibacter 0.213 0.009
Chloroflexota;Anaerolineae;Caldilineales;Caldilineaceae;Caldilineaceae_insertae_sedis_genus 0.000 0.188
Actinomycetota;Actinobacteria;Propionibacteriales;Nocardioidaceae;Kribbella 0.173 0.009
Actinomycetota;Actinobacteria;Micrococcales;Promicromonosporaceae;Promicromonospora 0.142 0.000
Actinomycetota;Actinobacteria;Micromonosporales;Micromonosporaceae;Actinoplanes 0.135 0.000
Acidobacteriota;Blastocatellia;Blastocatellales;Blastocatellaceae;Blastocatellaceae_insertae_sedis_genus 0.129 0.000
Pseudomonadota;Alphaproteobacteria;Reyranellales;Reyranellaceae;Reyranella 0.121 0.000
abs.diff.
Actinomycetota;Thermoleophilia;Gaiellales;Gaiellales_insertae_sedis_family;Gaiellales_insertae_sedis_genus 0.232
Chloroflexota;Chloroflexia;Thermomicrobiales;JG30-KF-CM45;JG30-KF-CM45_insertae_sedis_genus 0.231
Chloroflexota;KD4-96;KD4-96_insertae_sedis_order;KD4-96_insertae_sedis_family;KD4-96_insertae_sedis_genus 0.228
Actinomycetota;Thermoleophilia;Solirubrobacterales;Solirubrobacteraceae;Patulibacter 0.204
Chloroflexota;Anaerolineae;Caldilineales;Caldilineaceae;Caldilineaceae_insertae_sedis_genus 0.188
Actinomycetota;Actinobacteria;Propionibacteriales;Nocardioidaceae;Kribbella 0.164
Actinomycetota;Actinobacteria;Micrococcales;Promicromonosporaceae;Promicromonospora 0.142
Actinomycetota;Actinobacteria;Micromonosporales;Micromonosporaceae;Actinoplanes 0.135
Acidobacteriota;Blastocatellia;Blastocatellales;Blastocatellaceae;Blastocatellaceae_insertae_sedis_genus 0.129
Pseudomonadota;Alphaproteobacteria;Reyranellales;Reyranellaceae;Reyranella 0.121
adj.p-value
Actinomycetota;Thermoleophilia;Gaiellales;Gaiellales_insertae_sedis_family;Gaiellales_insertae_sedis_genus 0.643466
Chloroflexota;Chloroflexia;Thermomicrobiales;JG30-KF-CM45;JG30-KF-CM45_insertae_sedis_genus 0.643466
Chloroflexota;KD4-96;KD4-96_insertae_sedis_order;KD4-96_insertae_sedis_family;KD4-96_insertae_sedis_genus 0.689428
Actinomycetota;Thermoleophilia;Solirubrobacterales;Solirubrobacteraceae;Patulibacter 0.689428
Chloroflexota;Anaerolineae;Caldilineales;Caldilineaceae;Caldilineaceae_insertae_sedis_genus 0.689428
Actinomycetota;Actinobacteria;Propionibacteriales;Nocardioidaceae;Kribbella 0.689428
Actinomycetota;Actinobacteria;Micrococcales;Promicromonosporaceae;Promicromonospora 0.689428
Actinomycetota;Actinobacteria;Micromonosporales;Micromonosporaceae;Actinoplanes 0.689428
Acidobacteriota;Blastocatellia;Blastocatellales;Blastocatellaceae;Blastocatellaceae_insertae_sedis_genus 0.643466
Pseudomonadota;Alphaproteobacteria;Reyranellales;Reyranellaceae;Reyranella 0.689428
Closeness centrality (normalized):
NP >600 NP 400-600 abs.diff. adj.p-value
Actinomycetota;Actinobacteria;Frankiales;Geodermatophilaceae;Modestobacter 0.016 0.308 0.292 0.976603
Actinomycetota;Actinobacteria;Micrococcales;Promicromonosporaceae;Promicromonospora 0.296 0.012 0.284 0.976603
Pseudomonadota;Alphaproteobacteria;Hyphomicrobiales;Rhizobiaceae;Phyllobacterium 0.255 0.000 0.255 0.976603
Actinomycetota;Actinobacteria;Frankiales;Nakamurellaceae;Nakamurella 0.013 0.267 0.255 0.976603
Actinomycetota;Actinobacteria;Pseudonocardiales;Pseudonocardiaceae;Amycolatopsis 0.264 0.014 0.249 0.976603
Actinomycetota;Actinobacteria;Micromonosporales;Micromonosporaceae;Actinoplanes 0.252 0.007 0.245 0.976603
Pseudomonadota;Alphaproteobacteria;Sphingomonadales;Sphingomonadaceae;Rhizorhabdus 0.259 0.018 0.241 0.976603
Pseudomonadota;Gammaproteobacteria;Burkholderiales;Oxalobacteraceae;Massilia 0.252 0.015 0.237 0.976603
Pseudomonadota;Gammaproteobacteria;Pseudomonadales;Pseudomonadaceae;Pseudomonas 0.008 0.236 0.228 0.976603
Actinomycetota;Actinobacteria;Mycobacteriales;Mycobacteriaceae;Mycobacterium 0.231 0.007 0.224 0.976603
Actinomycetota;Actinobacteria;Frankiales;Geodermatophilaceae;Modestobacter
Actinomycetota;Actinobacteria;Micrococcales;Promicromonosporaceae;Promicromonospora
Pseudomonadota;Alphaproteobacteria;Hyphomicrobiales;Rhizobiaceae;Phyllobacterium
Actinomycetota;Actinobacteria;Frankiales;Nakamurellaceae;Nakamurella
Actinomycetota;Actinobacteria;Pseudonocardiales;Pseudonocardiaceae;Amycolatopsis
Actinomycetota;Actinobacteria;Micromonosporales;Micromonosporaceae;Actinoplanes
Pseudomonadota;Alphaproteobacteria;Sphingomonadales;Sphingomonadaceae;Rhizorhabdus
Pseudomonadota;Gammaproteobacteria;Burkholderiales;Oxalobacteraceae;Massilia
Pseudomonadota;Gammaproteobacteria;Pseudomonadales;Pseudomonadaceae;Pseudomonas
Actinomycetota;Actinobacteria;Mycobacteriales;Mycobacteriaceae;Mycobacterium
Eigenvector centrality (normalized):
NP >600 NP 400-600
Actinomycetota;Thermoleophilia;Gaiellales;Gaiellales_insertae_sedis_family;Gaiellales_insertae_sedis_genus 1.000 0.000
Chloroflexota;Anaerolineae;Caldilineales;Caldilineaceae;Caldilineaceae_insertae_sedis_genus 0.000 0.992
Pseudomonadota;Alphaproteobacteria;Rhodobacterales;Paracoccaceae;Rubellimicrobium 0.061 1.000
Actinomycetota;Actinobacteria;Frankiales;Geodermatophilaceae;Modestobacter 0.016 0.772
Actinomycetota;Acidimicrobiia;Microtrichales;Ilumatobacteraceae;Desertimonas 0.751 0.016
Actinomycetota;Actinobacteria;Micrococcales;Promicromonosporaceae;Promicromonospora 0.677 0.014
Fibrobacterota;Fibrobacteria;Fibrobacterales;Fibrobacteraceae;Fibrobacteraceae_insertae_sedis_genus 0.000 0.579
Acidobacteriota;Blastocatellia;Blastocatellales;Blastocatellaceae;Blastocatellaceae_insertae_sedis_genus 0.578 0.007
Bacteroidota;Bacteroidia;Cytophagales;Hymenobacteraceae;Adhaeribacter 0.001 0.571
Actinomycetota;Acidimicrobiia;Microtrichales;Ilumatobacteraceae;Ilumatobacteraceae_unclassified 0.000 0.557
abs.diff.
Actinomycetota;Thermoleophilia;Gaiellales;Gaiellales_insertae_sedis_family;Gaiellales_insertae_sedis_genus 1.000
Chloroflexota;Anaerolineae;Caldilineales;Caldilineaceae;Caldilineaceae_insertae_sedis_genus 0.992
Pseudomonadota;Alphaproteobacteria;Rhodobacterales;Paracoccaceae;Rubellimicrobium 0.939
Actinomycetota;Actinobacteria;Frankiales;Geodermatophilaceae;Modestobacter 0.757
Actinomycetota;Acidimicrobiia;Microtrichales;Ilumatobacteraceae;Desertimonas 0.734
Actinomycetota;Actinobacteria;Micrococcales;Promicromonosporaceae;Promicromonospora 0.663
Fibrobacterota;Fibrobacteria;Fibrobacterales;Fibrobacteraceae;Fibrobacteraceae_insertae_sedis_genus 0.579
Acidobacteriota;Blastocatellia;Blastocatellales;Blastocatellaceae;Blastocatellaceae_insertae_sedis_genus 0.571
Bacteroidota;Bacteroidia;Cytophagales;Hymenobacteraceae;Adhaeribacter 0.570
Actinomycetota;Acidimicrobiia;Microtrichales;Ilumatobacteraceae;Ilumatobacteraceae_unclassified 0.557
adj.p-value
Actinomycetota;Thermoleophilia;Gaiellales;Gaiellales_insertae_sedis_family;Gaiellales_insertae_sedis_genus 0.785923
Chloroflexota;Anaerolineae;Caldilineales;Caldilineaceae;Caldilineaceae_insertae_sedis_genus 0.785923
Pseudomonadota;Alphaproteobacteria;Rhodobacterales;Paracoccaceae;Rubellimicrobium 0.785923
Actinomycetota;Actinobacteria;Frankiales;Geodermatophilaceae;Modestobacter 0.785923
Actinomycetota;Acidimicrobiia;Microtrichales;Ilumatobacteraceae;Desertimonas 0.785923
Actinomycetota;Actinobacteria;Micrococcales;Promicromonosporaceae;Promicromonospora 0.842060
Fibrobacterota;Fibrobacteria;Fibrobacterales;Fibrobacteraceae;Fibrobacteraceae_insertae_sedis_genus 0.785923
Acidobacteriota;Blastocatellia;Blastocatellales;Blastocatellaceae;Blastocatellaceae_insertae_sedis_genus 0.785923
Bacteroidota;Bacteroidia;Cytophagales;Hymenobacteraceae;Adhaeribacter 0.818670
Actinomycetota;Acidimicrobiia;Microtrichales;Ilumatobacteraceae;Ilumatobacteraceae_unclassified 0.785923
_________________________________________________________
Significance codes: ***: 0.001, **: 0.01, *: 0.05, .: 0.1

### Sheet: comp_CGP_hiVmed_summary_gen_138
Comparison of Network Properties - CGP dataset
----------------------------------
CALL:
netCompare(x = C_hiVmed_net_props_gen, permTest = TRUE, testRand = TRUE,
verbose = FALSE, nPerm = 100, adjust = "adaptBH", trueNullMethod = "lfdr",
seed = 11092003)
______________________________
Global network properties
`````````````````````````
Largest connected component (LCC):
CGP >600 CGP 400-600 abs.diff. p-value
Relative LCC size 0.355 0.925 0.570 0.267327
Clustering coefficient 0.081 0.119 0.038 0.485149
Modularity 0.733 0.729 0.004 0.950495
Positive edge percentage 82.500 67.480 15.020 0.257426
Edge density 0.032 0.014 0.018 0.336634
Natural connectivity 0.017 0.006 0.010 0.277228
Vertex connectivity 1.000 1.000 0.000 1.000000
Edge connectivity 1.000 1.000 0.000 1.000000
Average dissimilarity* 0.990 0.996 0.006 0.326733
Average path length** 4.353 4.942 0.589 0.732673
Whole network:
CGP >600 CGP 400-600 abs.diff. p-value
Number of components 99.000 6.000 93.000 0.019802 *
Clustering coefficient 0.099 0.127 0.029 0.673267
Modularity 0.834 0.744 0.090 0.188119
Positive edge percentage 83.036 67.704 15.331 0.247525
Edge density 0.006 0.013 0.007 0.069307 .
Natural connectivity 0.005 0.006 0.000 0.069307 .
-----
p-values: one-tailed test with null hypothesis diff=0
*: Dissimilarity = 1 - edge weight
**: Path length = Units with average dissimilarity
______________________________
Jaccard index (similarity betw. sets of most central nodes)
```````````````````````````````````````````````````````````
Jacc P(<=Jacc) P(>=Jacc)
degree 0.204 0.026788 * 0.987692
betweenness centr. 0.266 0.123263 0.920317
closeness centr. 0.220 0.016823 * 0.991291
eigenvec. centr. 0.190 0.002806 ** 0.998768
hub taxa 0.111 0.032648 * 0.993234
-----
Jaccard index in [0,1] (1 indicates perfect agreement)
______________________________
Adjusted Rand index (similarity betw. clusterings)
``````````````````````````````````````````````````
wholeNet LCC
ARI 0.007 0.011
p-value 0.369 0.018
-----
ARI in [-1,1] with ARI=1: perfect agreement betw. clusterings
ARI=0: expected for two random clusterings
p-value: permutation test (n=1000) with null hypothesis ARI=0
______________________________
Graphlet Correlation Distance
`````````````````````````````
wholeNet LCC
GCD 1.383000 1.185000
p-value 0.316832 0.524752
-----
GCD >= 0 (GCD=0 indicates perfect agreement between GCMs)
p-value: permutation test with null hypothesis GCD=0
______________________________
Centrality measures
#NAME?
#NAME?
````````````````````````````````````
Degree (normalized):
CGP >600
Bacteroidota;Bacteroidia;Chitinophagales;Chitinophagaceae;Chitinophagaceae_unclassified 0.000
Bacteroidota;Bacteroidia;Cytophagales;Microscillaceae;Chryseolinea 0.000
Pseudomonadota;Gammaproteobacteria;CCD24;CCD24_insertae_sedis_family;CCD24_insertae_sedis_genus 0.000
Chloroflexota;Anaerolineae;Aggregatilineales;A4b;A4b_insertae_sedis_genus 0.005
Bacteroidota;Bacteroidia;Chitinophagales;Chitinophagaceae;Niastella 0.005
Bacteroidota;Bacteroidia;Chitinophagales;Chitinophagaceae;Terrimonas 0.000
Pseudomonadota;Alphaproteobacteria;Hyphomicrobiales;Beijerinckiaceae;Bosea 0.000
Acidobacteriota;Holophagae;Subgroup_7;Subgroup_7_insertae_sedis_family;Subgroup_7_insertae_sedis_genus 0.000
Actinomycetota;Actinobacteria;Micromonosporales;Micromonosporaceae;Micromonosporaceae_unclassified 0.000
Acidobacteriota;Blastocatellia;Blastocatellales;Blastocatellaceae;Aridibacter 0.000
CGP 400-600
Bacteroidota;Bacteroidia;Chitinophagales;Chitinophagaceae;Chitinophagaceae_unclassified 0.025
Bacteroidota;Bacteroidia;Cytophagales;Microscillaceae;Chryseolinea 0.025
Pseudomonadota;Gammaproteobacteria;CCD24;CCD24_insertae_sedis_family;CCD24_insertae_sedis_genus 0.025
Chloroflexota;Anaerolineae;Aggregatilineales;A4b;A4b_insertae_sedis_genus 0.025
Bacteroidota;Bacteroidia;Chitinophagales;Chitinophagaceae;Niastella 0.025
Bacteroidota;Bacteroidia;Chitinophagales;Chitinophagaceae;Terrimonas 0.020
Pseudomonadota;Alphaproteobacteria;Hyphomicrobiales;Beijerinckiaceae;Bosea 0.020
Acidobacteriota;Holophagae;Subgroup_7;Subgroup_7_insertae_sedis_family;Subgroup_7_insertae_sedis_genus 0.020
Actinomycetota;Actinobacteria;Micromonosporales;Micromonosporaceae;Micromonosporaceae_unclassified 0.020
Acidobacteriota;Blastocatellia;Blastocatellales;Blastocatellaceae;Aridibacter 0.020
abs.diff.
Bacteroidota;Bacteroidia;Chitinophagales;Chitinophagaceae;Chitinophagaceae_unclassified 0.025
Bacteroidota;Bacteroidia;Cytophagales;Microscillaceae;Chryseolinea 0.025
Pseudomonadota;Gammaproteobacteria;CCD24;CCD24_insertae_sedis_family;CCD24_insertae_sedis_genus 0.025
Chloroflexota;Anaerolineae;Aggregatilineales;A4b;A4b_insertae_sedis_genus 0.020
Bacteroidota;Bacteroidia;Chitinophagales;Chitinophagaceae;Niastella 0.020
Bacteroidota;Bacteroidia;Chitinophagales;Chitinophagaceae;Terrimonas 0.020
Pseudomonadota;Alphaproteobacteria;Hyphomicrobiales;Beijerinckiaceae;Bosea 0.020
Acidobacteriota;Holophagae;Subgroup_7;Subgroup_7_insertae_sedis_family;Subgroup_7_insertae_sedis_genus 0.020
Actinomycetota;Actinobacteria;Micromonosporales;Micromonosporaceae;Micromonosporaceae_unclassified 0.020
Acidobacteriota;Blastocatellia;Blastocatellales;Blastocatellaceae;Aridibacter 0.020
adj.p-value
Bacteroidota;Bacteroidia;Chitinophagales;Chitinophagaceae;Chitinophagaceae_unclassified 0.935334
Bacteroidota;Bacteroidia;Cytophagales;Microscillaceae;Chryseolinea 0.935334
Pseudomonadota;Gammaproteobacteria;CCD24;CCD24_insertae_sedis_family;CCD24_insertae_sedis_genus 0.935334
Chloroflexota;Anaerolineae;Aggregatilineales;A4b;A4b_insertae_sedis_genus 0.935334
Bacteroidota;Bacteroidia;Chitinophagales;Chitinophagaceae;Niastella 0.935334
Bacteroidota;Bacteroidia;Chitinophagales;Chitinophagaceae;Terrimonas 0.935334
Pseudomonadota;Alphaproteobacteria;Hyphomicrobiales;Beijerinckiaceae;Bosea 0.935334
Acidobacteriota;Holophagae;Subgroup_7;Subgroup_7_insertae_sedis_family;Subgroup_7_insertae_sedis_genus 0.935334
Actinomycetota;Actinobacteria;Micromonosporales;Micromonosporaceae;Micromonosporaceae_unclassified 0.935334
Acidobacteriota;Blastocatellia;Blastocatellales;Blastocatellaceae;Aridibacter 0.935334
Bacteroidota;Bacteroidia;Chitinophagales;Chitinophagaceae;Chitinophagaceae_unclassified
Bacteroidota;Bacteroidia;Cytophagales;Microscillaceae;Chryseolinea
Pseudomonadota;Gammaproteobacteria;CCD24;CCD24_insertae_sedis_family;CCD24_insertae_sedis_genus
Chloroflexota;Anaerolineae;Aggregatilineales;A4b;A4b_insertae_sedis_genus
Bacteroidota;Bacteroidia;Chitinophagales;Chitinophagaceae;Niastella
Bacteroidota;Bacteroidia;Chitinophagales;Chitinophagaceae;Terrimonas
Pseudomonadota;Alphaproteobacteria;Hyphomicrobiales;Beijerinckiaceae;Bosea
Acidobacteriota;Holophagae;Subgroup_7;Subgroup_7_insertae_sedis_family;Subgroup_7_insertae_sedis_genus
Actinomycetota;Actinobacteria;Micromonosporales;Micromonosporaceae;Micromonosporaceae_unclassified
Acidobacteriota;Blastocatellia;Blastocatellales;Blastocatellaceae;Aridibacter
Betweenness centrality (normalized):
CGP >600
Verrucomicrobiota;Verrucomicrobiia;Opitutales;Opitutaceae;Oleiharenicola 0.007
Bacteroidota;Bacteroidia;Chitinophagales;Chitinophagaceae;Niastella 0.000
Bacteroidota;Bacteroidia;Cytophagales;Microscillaceae;Microscillaceae_unclassified 0.023
Pseudomonadota;Gammaproteobacteria;Steroidobacterales;Steroidobacteraceae;Steroidobacter 0.010
Actinomycetota;Actinobacteria;Micrococcales;Cellulomonadaceae;Actinotalea 0.000
Pseudomonadota;Gammaproteobacteria;CCD24;CCD24_insertae_sedis_family;CCD24_insertae_sedis_genus 0.000
Chloroflexota;Anaerolineae;Aggregatilineales;A4b;A4b_insertae_sedis_genus 0.000
Myxococcota;Polyangiia;Polyangiales;BIrii41;BIrii41_insertae_sedis_genus 0.013
Chloroflexota;Chloroflexia;Kallotenuales;AKIW781;AKIW781_insertae_sedis_genus 0.000
Chloroflexota;Anaerolineae;Aggregatilineales;A4b;OLB13 0.004
CGP 400-600
Verrucomicrobiota;Verrucomicrobiia;Opitutales;Opitutaceae;Oleiharenicola 0.150
Bacteroidota;Bacteroidia;Chitinophagales;Chitinophagaceae;Niastella 0.137
Bacteroidota;Bacteroidia;Cytophagales;Microscillaceae;Microscillaceae_unclassified 0.145
Pseudomonadota;Gammaproteobacteria;Steroidobacterales;Steroidobacteraceae;Steroidobacter 0.129
Actinomycetota;Actinobacteria;Micrococcales;Cellulomonadaceae;Actinotalea 0.099
Pseudomonadota;Gammaproteobacteria;CCD24;CCD24_insertae_sedis_family;CCD24_insertae_sedis_genus 0.098
Chloroflexota;Anaerolineae;Aggregatilineales;A4b;A4b_insertae_sedis_genus 0.097
Myxococcota;Polyangiia;Polyangiales;BIrii41;BIrii41_insertae_sedis_genus 0.110
Chloroflexota;Chloroflexia;Kallotenuales;AKIW781;AKIW781_insertae_sedis_genus 0.095
Chloroflexota;Anaerolineae;Aggregatilineales;A4b;OLB13 0.095
abs.diff.
Verrucomicrobiota;Verrucomicrobiia;Opitutales;Opitutaceae;Oleiharenicola 0.143
Bacteroidota;Bacteroidia;Chitinophagales;Chitinophagaceae;Niastella 0.137
Bacteroidota;Bacteroidia;Cytophagales;Microscillaceae;Microscillaceae_unclassified 0.122
Pseudomonadota;Gammaproteobacteria;Steroidobacterales;Steroidobacteraceae;Steroidobacter 0.119
Actinomycetota;Actinobacteria;Micrococcales;Cellulomonadaceae;Actinotalea 0.099
Pseudomonadota;Gammaproteobacteria;CCD24;CCD24_insertae_sedis_family;CCD24_insertae_sedis_genus 0.098
Chloroflexota;Anaerolineae;Aggregatilineales;A4b;A4b_insertae_sedis_genus 0.097
Myxococcota;Polyangiia;Polyangiales;BIrii41;BIrii41_insertae_sedis_genus 0.097
Chloroflexota;Chloroflexia;Kallotenuales;AKIW781;AKIW781_insertae_sedis_genus 0.095
Chloroflexota;Anaerolineae;Aggregatilineales;A4b;OLB13 0.092
adj.p-value
Verrucomicrobiota;Verrucomicrobiia;Opitutales;Opitutaceae;Oleiharenicola 0.989976
Bacteroidota;Bacteroidia;Chitinophagales;Chitinophagaceae;Niastella 0.989976
Bacteroidota;Bacteroidia;Cytophagales;Microscillaceae;Microscillaceae_unclassified 0.989976
Pseudomonadota;Gammaproteobacteria;Steroidobacterales;Steroidobacteraceae;Steroidobacter 0.989976
Actinomycetota;Actinobacteria;Micrococcales;Cellulomonadaceae;Actinotalea 0.989976
Pseudomonadota;Gammaproteobacteria;CCD24;CCD24_insertae_sedis_family;CCD24_insertae_sedis_genus 0.989976
Chloroflexota;Anaerolineae;Aggregatilineales;A4b;A4b_insertae_sedis_genus 0.989976
Myxococcota;Polyangiia;Polyangiales;BIrii41;BIrii41_insertae_sedis_genus 0.989976
Chloroflexota;Chloroflexia;Kallotenuales;AKIW781;AKIW781_insertae_sedis_genus 0.989976
Chloroflexota;Anaerolineae;Aggregatilineales;A4b;OLB13 0.989976
Verrucomicrobiota;Verrucomicrobiia;Opitutales;Opitutaceae;Oleiharenicola
Bacteroidota;Bacteroidia;Chitinophagales;Chitinophagaceae;Niastella
Bacteroidota;Bacteroidia;Cytophagales;Microscillaceae;Microscillaceae_unclassified
Pseudomonadota;Gammaproteobacteria;Steroidobacterales;Steroidobacteraceae;Steroidobacter
Actinomycetota;Actinobacteria;Micrococcales;Cellulomonadaceae;Actinotalea
Pseudomonadota;Gammaproteobacteria;CCD24;CCD24_insertae_sedis_family;CCD24_insertae_sedis_genus
Chloroflexota;Anaerolineae;Aggregatilineales;A4b;A4b_insertae_sedis_genus
Myxococcota;Polyangiia;Polyangiales;BIrii41;BIrii41_insertae_sedis_genus
Chloroflexota;Chloroflexia;Kallotenuales;AKIW781;AKIW781_insertae_sedis_genus
Chloroflexota;Anaerolineae;Aggregatilineales;A4b;OLB13
Closeness centrality (normalized):
CGP >600
Chloroflexota;Chloroflexia;Kallotenuales;AKIW781;AKIW781_insertae_sedis_genus 0.000
Pseudomonadota;Alphaproteobacteria;Hyphomicrobiales;Beijerinckiaceae;Bosea 0.000
Chloroflexota;Anaerolineae;Aggregatilineales;A4b;A4b_insertae_sedis_genus 0.007
Pseudomonadota;Gammaproteobacteria;CCD24;CCD24_insertae_sedis_family;CCD24_insertae_sedis_genus 0.000
Pseudomonadota;Gammaproteobacteria;Burkholderiales;Comamonadaceae;Rhizobacter 0.000
Actinomycetota;Actinobacteria;Micrococcales;Cellulomonadaceae;Actinotalea 0.000
Planctomycetota;Planctomycetes;Pirellulales;Pirellulaceae;Pir4_lineage 0.000
Bacteroidota;Bacteroidia;Chitinophagales;Chitinophagaceae;Terrimonas 0.000
Myxococcota;Myxococcia;Myxococcales;Myxococcaceae;P3OB-42 0.000
Patescibacteria;Parcubacteria;Candidatus_Kaiserbacteria;Candidatus_Kaiserbacteria_insertae_sedis_family;Candidatus_Kaiserbacteria_insertae_sedis_genus 0.000
CGP 400-600
Chloroflexota;Chloroflexia;Kallotenuales;AKIW781;AKIW781_insertae_sedis_genus 0.318
Pseudomonadota;Alphaproteobacteria;Hyphomicrobiales;Beijerinckiaceae;Bosea 0.305
Chloroflexota;Anaerolineae;Aggregatilineales;A4b;A4b_insertae_sedis_genus 0.303
Pseudomonadota;Gammaproteobacteria;CCD24;CCD24_insertae_sedis_family;CCD24_insertae_sedis_genus 0.292
Pseudomonadota;Gammaproteobacteria;Burkholderiales;Comamonadaceae;Rhizobacter 0.290
Actinomycetota;Actinobacteria;Micrococcales;Cellulomonadaceae;Actinotalea 0.290
Planctomycetota;Planctomycetes;Pirellulales;Pirellulaceae;Pir4_lineage 0.288
Bacteroidota;Bacteroidia;Chitinophagales;Chitinophagaceae;Terrimonas 0.280
Myxococcota;Myxococcia;Myxococcales;Myxococcaceae;P3OB-42 0.280
Patescibacteria;Parcubacteria;Candidatus_Kaiserbacteria;Candidatus_Kaiserbacteria_insertae_sedis_family;Candidatus_Kaiserbacteria_insertae_sedis_genus 0.277
abs.diff.
Chloroflexota;Chloroflexia;Kallotenuales;AKIW781;AKIW781_insertae_sedis_genus 0.318
Pseudomonadota;Alphaproteobacteria;Hyphomicrobiales;Beijerinckiaceae;Bosea 0.305
Chloroflexota;Anaerolineae;Aggregatilineales;A4b;A4b_insertae_sedis_genus 0.296
Pseudomonadota;Gammaproteobacteria;CCD24;CCD24_insertae_sedis_family;CCD24_insertae_sedis_genus 0.292
Pseudomonadota;Gammaproteobacteria;Burkholderiales;Comamonadaceae;Rhizobacter 0.290
Actinomycetota;Actinobacteria;Micrococcales;Cellulomonadaceae;Actinotalea 0.290
Planctomycetota;Planctomycetes;Pirellulales;Pirellulaceae;Pir4_lineage 0.288
Bacteroidota;Bacteroidia;Chitinophagales;Chitinophagaceae;Terrimonas 0.280
Myxococcota;Myxococcia;Myxococcales;Myxococcaceae;P3OB-42 0.280
Patescibacteria;Parcubacteria;Candidatus_Kaiserbacteria;Candidatus_Kaiserbacteria_insertae_sedis_family;Candidatus_Kaiserbacteria_insertae_sedis_genus 0.277
adj.p-value
Chloroflexota;Chloroflexia;Kallotenuales;AKIW781;AKIW781_insertae_sedis_genus 0.44176
Pseudomonadota;Alphaproteobacteria;Hyphomicrobiales;Beijerinckiaceae;Bosea 0.44176
Chloroflexota;Anaerolineae;Aggregatilineales;A4b;A4b_insertae_sedis_genus 0.44176
Pseudomonadota;Gammaproteobacteria;CCD24;CCD24_insertae_sedis_family;CCD24_insertae_sedis_genus 0.44176
Pseudomonadota;Gammaproteobacteria;Burkholderiales;Comamonadaceae;Rhizobacter 0.44176
Actinomycetota;Actinobacteria;Micrococcales;Cellulomonadaceae;Actinotalea 0.44176
Planctomycetota;Planctomycetes;Pirellulales;Pirellulaceae;Pir4_lineage 0.44176
Bacteroidota;Bacteroidia;Chitinophagales;Chitinophagaceae;Terrimonas 0.44176
Myxococcota;Myxococcia;Myxococcales;Myxococcaceae;P3OB-42 0.44176
Patescibacteria;Parcubacteria;Candidatus_Kaiserbacteria;Candidatus_Kaiserbacteria_insertae_sedis_family;Candidatus_Kaiserbacteria_insertae_sedis_genus 0.44176
Chloroflexota;Chloroflexia;Kallotenuales;AKIW781;AKIW781_insertae_sedis_genus
Pseudomonadota;Alphaproteobacteria;Hyphomicrobiales;Beijerinckiaceae;Bosea
Chloroflexota;Anaerolineae;Aggregatilineales;A4b;A4b_insertae_sedis_genus
Pseudomonadota;Gammaproteobacteria;CCD24;CCD24_insertae_sedis_family;CCD24_insertae_sedis_genus
Pseudomonadota;Gammaproteobacteria;Burkholderiales;Comamonadaceae;Rhizobacter
Actinomycetota;Actinobacteria;Micrococcales;Cellulomonadaceae;Actinotalea
Planctomycetota;Planctomycetes;Pirellulales;Pirellulaceae;Pir4_lineage
Bacteroidota;Bacteroidia;Chitinophagales;Chitinophagaceae;Terrimonas
Myxococcota;Myxococcia;Myxococcales;Myxococcaceae;P3OB-42
Patescibacteria;Parcubacteria;Candidatus_Kaiserbacteria;Candidatus_Kaiserbacteria_insertae_sedis_family;Candidatus_Kaiserbacteria_insertae_sedis_genus
Eigenvector centrality (normalized):
CGP >600
Verrucomicrobiota;Verrucomicrobiia;Opitutales;Opitutaceae;Oleiharenicola 0.080
Pseudomonadota;Alphaproteobacteria;Hyphomicrobiales;Devosiaceae;Devosia 1.000
Bacteroidota;Bacteroidia;Chitinophagales;Chitinophagaceae;Niastella 0.071
Pseudomonadota;Alphaproteobacteria;Hyphomicrobiales;Rhizobiaceae;Rhizobiaceae_unclassified 0.832
Chloroflexota;Gitt-GS-136;Gitt-GS-136_insertae_sedis_order;Gitt-GS-136_insertae_sedis_family;Gitt-GS-136_insertae_sedis_genus 0.042
Bacteroidota;Bacteroidia;Cytophagales;Microscillaceae;Microscillaceae_unclassified 0.346
Pseudomonadota;Alphaproteobacteria;Hyphomicrobiales;Devosiaceae;Devosiaceae_insertae_sedis_genus 0.702
Actinomycetota;Actinobacteria;Propionibacteriales;Nocardioidaceae;Kribbella 0.000
Actinomycetota;Actinobacteria;Frankiales;Geodermatophilaceae;Blastococcus 0.095
Bacteroidota;Bacteroidia;Bacteroidia_unclassified;Bacteroidia_unclassified;Bacteroidia_unclassified 0.045
CGP 400-600
Verrucomicrobiota;Verrucomicrobiia;Opitutales;Opitutaceae;Oleiharenicola 0.952
Pseudomonadota;Alphaproteobacteria;Hyphomicrobiales;Devosiaceae;Devosia 0.144
Bacteroidota;Bacteroidia;Chitinophagales;Chitinophagaceae;Niastella 0.872
Pseudomonadota;Alphaproteobacteria;Hyphomicrobiales;Rhizobiaceae;Rhizobiaceae_unclassified 0.071
Chloroflexota;Gitt-GS-136;Gitt-GS-136_insertae_sedis_order;Gitt-GS-136_insertae_sedis_family;Gitt-GS-136_insertae_sedis_genus 0.791
Bacteroidota;Bacteroidia;Cytophagales;Microscillaceae;Microscillaceae_unclassified 1.000
Pseudomonadota;Alphaproteobacteria;Hyphomicrobiales;Devosiaceae;Devosiaceae_insertae_sedis_genus 0.072
Actinomycetota;Actinobacteria;Propionibacteriales;Nocardioidaceae;Kribbella 0.564
Actinomycetota;Actinobacteria;Frankiales;Geodermatophilaceae;Blastococcus 0.645
Bacteroidota;Bacteroidia;Bacteroidia_unclassified;Bacteroidia_unclassified;Bacteroidia_unclassified 0.584
abs.diff.
Verrucomicrobiota;Verrucomicrobiia;Opitutales;Opitutaceae;Oleiharenicola 0.872
Pseudomonadota;Alphaproteobacteria;Hyphomicrobiales;Devosiaceae;Devosia 0.856
Bacteroidota;Bacteroidia;Chitinophagales;Chitinophagaceae;Niastella 0.801
Pseudomonadota;Alphaproteobacteria;Hyphomicrobiales;Rhizobiaceae;Rhizobiaceae_unclassified 0.761
Chloroflexota;Gitt-GS-136;Gitt-GS-136_insertae_sedis_order;Gitt-GS-136_insertae_sedis_family;Gitt-GS-136_insertae_sedis_genus 0.749
Bacteroidota;Bacteroidia;Cytophagales;Microscillaceae;Microscillaceae_unclassified 0.654
Pseudomonadota;Alphaproteobacteria;Hyphomicrobiales;Devosiaceae;Devosiaceae_insertae_sedis_genus 0.630
Actinomycetota;Actinobacteria;Propionibacteriales;Nocardioidaceae;Kribbella 0.564
Actinomycetota;Actinobacteria;Frankiales;Geodermatophilaceae;Blastococcus 0.550
Bacteroidota;Bacteroidia;Bacteroidia_unclassified;Bacteroidia_unclassified;Bacteroidia_unclassified 0.539
adj.p-value
Verrucomicrobiota;Verrucomicrobiia;Opitutales;Opitutaceae;Oleiharenicola 0.508929
Pseudomonadota;Alphaproteobacteria;Hyphomicrobiales;Devosiaceae;Devosia 0.508929
Bacteroidota;Bacteroidia;Chitinophagales;Chitinophagaceae;Niastella 0.508929
Pseudomonadota;Alphaproteobacteria;Hyphomicrobiales;Rhizobiaceae;Rhizobiaceae_unclassified 0.508929
Chloroflexota;Gitt-GS-136;Gitt-GS-136_insertae_sedis_order;Gitt-GS-136_insertae_sedis_family;Gitt-GS-136_insertae_sedis_genus 0.513316
Bacteroidota;Bacteroidia;Cytophagales;Microscillaceae;Microscillaceae_unclassified 0.605129
Pseudomonadota;Alphaproteobacteria;Hyphomicrobiales;Devosiaceae;Devosiaceae_insertae_sedis_genus 0.513316
Actinomycetota;Actinobacteria;Propionibacteriales;Nocardioidaceae;Kribbella 0.508929
Actinomycetota;Actinobacteria;Frankiales;Geodermatophilaceae;Blastococcus 0.513316
Bacteroidota;Bacteroidia;Bacteroidia_unclassified;Bacteroidia_unclassified;Bacteroidia_unclassified 0.605129
Verrucomicrobiota;Verrucomicrobiia;Opitutales;Opitutaceae;Oleiharenicola
Pseudomonadota;Alphaproteobacteria;Hyphomicrobiales;Devosiaceae;Devosia
Bacteroidota;Bacteroidia;Chitinophagales;Chitinophagaceae;Niastella
Pseudomonadota;Alphaproteobacteria;Hyphomicrobiales;Rhizobiaceae;Rhizobiaceae_unclassified
Chloroflexota;Gitt-GS-136;Gitt-GS-136_insertae_sedis_order;Gitt-GS-136_insertae_sedis_family;Gitt-GS-136_insertae_sedis_genus
Bacteroidota;Bacteroidia;Cytophagales;Microscillaceae;Microscillaceae_unclassified
Pseudomonadota;Alphaproteobacteria;Hyphomicrobiales;Devosiaceae;Devosiaceae_insertae_sedis_genus
Actinomycetota;Actinobacteria;Propionibacteriales;Nocardioidaceae;Kribbella
Actinomycetota;Actinobacteria;Frankiales;Geodermatophilaceae;Blastococcus
Bacteroidota;Bacteroidia;Bacteroidia_unclassified;Bacteroidia_unclassified;Bacteroidia_unclassified
_________________________________________________________
Significance codes: ***: 0.001, **: 0.01, *: 0.05, .: 0.1
